# The Zinc-BED transcription factor Bedwarfed promotes proportional dendritic growth and branching through transcriptional and translational regulation in *Drosophila*

**DOI:** 10.1101/2023.02.15.528686

**Authors:** Shatabdi Bhattacharjee, Eswar Prasad R. Iyer, Srividya Chandramouli Iyer, Sumit Nanda, Myurajan Rubaharan, Giorgio A. Ascoli, Daniel N. Cox

## Abstract

Dendrites are the primary points of sensory or synaptic inputs to a neuron and play an essential role in synaptic integration and neural function. Despite the functional importance of dendrites, relatively less is known about the underlying mechanisms regulating cell-type specific dendritic patterning. Herein, we have dissected functional roles of a previously uncharacterized gene, *CG3995*, in cell-type specific dendritic development in *Drosophila melanogaster*. *CG3995*, which we have named *bedwarfed* (*bdwf*), encodes a zinc-finger BED-type protein which is required for proportional growth and branching of dendritic arbors, exhibits nucleocytoplasmic expression, and functions in both transcriptional and translational cellular pathways. At the transcriptional level, we demonstrate a reciprocal regulatory relationship between Bdwf and the homeodomain transcription factor (TF) Cut. We show that Cut positively regulates Bdwf expression and that Bdwf acts as a downstream effector of Cut-mediated dendritic development, whereas overexpression of Bdwf negatively regulates Cut expression in multidendritic sensory neurons. Proteomic analyses revealed that Bdwf interacts with ribosomal proteins and disruption of these proteins produced phenotypically similar dendritic hypotrophy defects as observed in *bdwf* mutant neurons. We further demonstrate that Bdwf and its ribosomal protein interactors are required for normal microtubule and F-actin cytoskeletal architecture. Finally, our findings reveal that Bdwf is required to promote protein translation and ribosome trafficking along the dendritic arbor. Taken together, these results provide new insights into the complex, combinatorial and multi-functional roles of transcription factors (TFs) in directing diversification of cell-type specific dendritic development.
