## Supplementary material for "The Zinc-BED transcription factor Bedwarfed promotes proportional dendritic growth and branching through transcriptional and translational regulation in *Drosophila*": Table S1

### Sheet: Mass Spec - Bdwf interactors
Reference	Reference	Peptide	P (pro)	MW	Accession
ribosomal protein S24 [Drosophila melanogaster]	ribosomal protein S24	13	1.17076e-10	15038.2	20130247
upheld, isoform M [Drosophila melanogaster]	upheld, isoform M	13	2.58904e-11	44775.2	386764359
ribosomal protein L4 [Drosophila melanogaster]	ribosomal protein L4	12	1.11022e-15	44998.2	24650747
actin 57B, isoform A [Drosophila melanogaster]	actin 57B, isoform A	11	2.22045e-15	41807.8	17647135
ribosomal protein L7A, isoform A [Drosophila melanogaster]	ribosomal protein L7A, isoform A	11	1.11022e-15	30712.7	24640138
ribosomal protein S7, isoform D [Drosophila melanogaster]	ribosomal protein S7, isoform D	10	2.22045e-14	22156.3	45553763
ribosomal protein L3, isoform A [Drosophila melanogaster]	ribosomal protein L3, isoform A	9	7.32747e-14	46886.1	17737907
ribosomal protein S14a, isoform B [Drosophila melanogaster]	ribosomal protein S14a, isoform B	9	1.44329e-14	16254.7	17975579
ribosomal protein S6, isoform B [Drosophila melanogaster]	ribosomal protein S6, isoform B	9	8.44991e-12	28389.9	17737290
CG5214 [Drosophila melanogaster]	CG5214	7	4.44089e-15	49892.4	24645909
lethal (2) 01289, isoform H [Drosophila melanogaster]	lethal (2) 01289, isoform H	7	7.77156e-15	96977.5	281360224
lethal (2) 01289, isoform K [Drosophila melanogaster]	lethal (2) 01289, isoform K	7	7.57949e-12	201411	386767166
ribosomal protein L11 [Drosophila melanogaster]	ribosomal protein L11	7	4.31435e-10	21099.2	17137026
salivary gland secretion 5 [Drosophila melanogaster]	salivary gland secretion 5	7	2.51035e-09	18808.2	17738017
ribosomal protein L6, isoform A [Drosophila melanogaster]	ribosomal protein L6, isoform A	6	1.88893e-11	27680.6	24651668
FK506-binding protein 1 [Drosophila melanogaster]	FK506-binding protein 1	5	1.43474e-11	39319.5	24647110
lethal (2) 01289, isoform J [Drosophila melanogaster]	lethal (2) 01289, isoform J	5	6.66134e-15	158551	281360230
ribosomal protein L17, isoform B [Drosophila melanogaster]	ribosomal protein L17, isoform B	5	3.0695e-07	21579.4	24640204
ribosomal protein L18A [Drosophila melanogaster]	ribosomal protein L18A	5	3.04243e-07	21016.4	17647885
ribosomal protein L19, isoform A [Drosophila melanogaster]	ribosomal protein L19, isoform A	5	1e-30	23983.4	17136322
ribosomal protein L22 [Drosophila melanogaster]	ribosomal protein L22	5	5.10703e-14	30591.9	17137152
ribosomal protein S3 [Drosophila melanogaster]	ribosomal protein S3	5	1.47882e-12	27453.6	17136324
beta-Tubulin at 56D, isoform B [Drosophila melanogaster]	beta-Tubulin at 56D, isoform B	4	1.0499e-07	50115.2	24655737
CG3995 [Drosophila melanogaster]	bedwarfed	4	4.14034e-08	37432.1	24647582
ribosomal protein L13A [Drosophila melanogaster]	ribosomal protein L13A	4	7.35347e-08	23632.2	21357053
ribosomal protein S18, isoform B [Drosophila melanogaster]	ribosomal protein S18, isoform B	4	4.21737e-06	17600.7	24656100
upheld, isoform E [Drosophila melanogaster]	upheld, isoform E	4	3.95394e-08	44808.2	62473677
lost, isoform A [Drosophila melanogaster]	lost, isoform A	3	5.79423e-09	59706.3	21355167
nucleoplasmin [Drosophila melanogaster]	nucleoplasmin	3	2.08706e-09	16985.4	17738283
ran, isoform B [Drosophila melanogaster]	ran, isoform B	3	1.17961e-08	24692.7	24641219
ribosomal protein L12, isoform A [Drosophila melanogaster]	ribosomal protein L12, isoform A	3	3.38285e-12	17662.5	17864452
ribosomal protein L27 [Drosophila melanogaster]	ribosomal protein L27	3	8.01343e-07	15892.9	24650124
ribosomal protein L31, isoform C [Drosophila melanogaster]	ribosomal protein L31, isoform C	3	1.63228e-06	14523.7	24652129
ribosomal protein S15Ab [Drosophila melanogaster]	ribosomal protein S15Ab	3	1.5285e-06	14731.9	24652557
wings up A, isoform B [Drosophila melanogaster]	wings up A, isoform B	3	2.16451e-08	24410.1	24642959
wings up A, isoform C [Drosophila melanogaster]	wings up A, isoform C	3	3.53273e-05	24642.1	17737363
CG3744, isoform C [Drosophila melanogaster]	CG3744, isoform C	2	7.57419e-08	117980	45553511
gelsolin, isoform B [Drosophila melanogaster]	gelsolin, isoform B	2	0.000974158	88319.9	24643856
larval serum protein 1 alpha [Drosophila melanogaster]	larval serum protein 1 alpha	2	5.18486e-09	98801.9	24641542
lethal (2) 01289, isoform A [Drosophila melanogaster]	lethal (2) 01289, isoform A	2	4.20731e-09	97357.6	24586060
myosin alkali light chain 1, isoform A [Drosophila melanogaster]	myosin alkali light chain 1, isoform A	2	3.69719e-08	17521.7	17136338
ribosomal protein L32, isoform C [Drosophila melanogaster]	ribosomal protein L32, isoform C	2	4.35237e-10	17419.4	24651273
ribosomal protein L34b, isoform B [Drosophila melanogaster]	ribosomal protein L34b, isoform B	2	1.16193e-10	18419.5	24645341
ribosomal protein LP2, isoform A [Drosophila melanogaster]	ribosomal protein LP2, isoform A	2	8.50224e-10	11750	17647887
ribosomal protein S15, isoform A [Drosophila melanogaster]	ribosomal protein S15, isoform A	2	1.66239e-10	17026.2	19922390
ribosomal protein S15Aa, isoform C [Drosophila melanogaster]	ribosomal protein S15Aa, isoform C	2	2.0179e-10	14761.9	24641747
ribosomal protein S16 [Drosophila melanogaster]	ribosomal protein S16	2	2.9062e-05	16764.2	19922746
ribosomal protein S27, isoform A [Drosophila melanogaster]	ribosomal protein S27, isoform A	2	5.21107e-05	9357.85	24649976
ribosomal protein S30, isoform A [Drosophila melanogaster]	ribosomal protein S30, isoform A	2	8.61336e-06	14575.8	24648549
stress-sensitive B, isoform C [Drosophila melanogaster]	stress-sensitive B, isoform C	2	9.23873e-07	34192.8	24641090
tropomyosin 1, isoform K [Drosophila melanogaster]	tropomyosin 1, isoform K	2	0.00087462	54552.5	45553377
tropomyosin 1, isoform L [Drosophila melanogaster]	tropomyosin 1, isoform L	2	1.50939e-10	32479.7	45553375
adenine nucleotide translocase 2, isoform A [Drosophila melanogaster]	adenine nucleotide translocase 2, isoform A	1	1.1813e-09	33722.4	17737302
bicaudal, isoform A [Drosophila melanogaster]	bicaudal, isoform A	1	3.65912e-05	17727.3	17136698
CG10911 [Drosophila melanogaster]	CG10911	1	1.95528e-08	37626.2	24654749
CG1544, isoform A [Drosophila melanogaster]	CG1544, isoform A	1	0.000960823	103570	24651589
CG15784 [Drosophila melanogaster]	CG15784	1	9.7714e-09	62291.5	24639869
CG33012, isoform A [Drosophila melanogaster]	CG33012, isoform A	1	0.000996233	99075.6	28573377
CG34294 [Drosophila melanogaster]	CG34294	1	4.17736e-05	15324.7	161078693
CG3800, isoform A [Drosophila melanogaster]	CG3800, isoform A	1	5.13034e-12	17602.8	24658883
CG7920 [Drosophila melanogaster]	CG7920	1	0.000409905	51821.6	21358615
CG9775, isoform A [Drosophila melanogaster]	CG9775, isoform A	1	4.74413e-06	46101.1	24644038
Dodeca-satellite-binding protein 1, isoform C [Drosophila melanogaster]	Dodeca-satellite-binding protein 1, isoform C	1	1.32782e-05	144188	24655003
histone H2A variant [Drosophila melanogaster]	histone H2A variant	1	2.05391e-13	14972.3	17738227
polyA-binding protein, isoform G [Drosophila melanogaster]	polyA-binding protein, isoform G	1	1.21177e-05	69881.7	24654810
pyruvate kinase, isoform A [Drosophila melanogaster]	pyruvate kinase, isoform A	1	3.51712e-06	57404	28571814
ribosomal protein L35, isoform B [Drosophila melanogaster]	ribosomal protein L35, isoform B	1	1.8931e-08	14440.6	24639917
ribosomal protein S20 [Drosophila melanogaster]	ribosomal protein S20	1	0.000576439	13479.3	17738077
ribosomal protein S29 [Drosophila melanogaster]	ribosomal protein S29	1	0.000104863	6586.21	24645515
ribosomal protein S5a [Drosophila melanogaster]	ribosomal protein S5a	1	7.16339e-07	25418.3	17647897
ribosomal protein S5b, isoform A [Drosophila melanogaster]	ribosomal protein S5b, isoform A	1	3.69804e-08	25700.3	21357837
starry night, isoform A [Drosophila melanogaster]	starry night, isoform A	1	0.000277367	396894	221330158
suppressor of variegation 3-9, isoform B [Drosophila melanogaster]	suppressor of variegation 3-9, isoform B	1	0.000179145	51452.6	24647046
thiolase [Drosophila melanogaster]	thiolase	1	9.25072e-06	50609.5	17137578
tropomyosin 1, isoform Q [Drosophila melanogaster]	tropomyosin 1, isoform Q	1	1.03207e-06	29191	386765839

### Sheet: Final IP data-BKGD removed
	Reference	Peptide	P (pro)	MW	Accession
1	upheld, isoform M [Drosophila melanogaster]	13	2.58904e-11	44775.2	386764359
1	ribosomal protein S24 [Drosophila melanogaster]	13	1.17076e-10	15038.2	20130247
1	ribosomal protein L4 [Drosophila melanogaster]	12	1.11022e-15	44998.2	24650747
1	ribosomal protein L7A, isoform A [Drosophila melanogaster]	11	1.11022e-15	30712.7	24640138
1	actin 57B, isoform A [Drosophila melanogaster]	11	2.22045e-15	41807.8	17647135
1	ribosomal protein S7, isoform D [Drosophila melanogaster]	10	2.22045e-14	22156.3	45553763
1	ribosomal protein S14a, isoform B [Drosophila melanogaster]	9	1.44329e-14	16254.7	17975579
1	ribosomal protein L3, isoform A [Drosophila melanogaster]	9	7.32747e-14	46886.1	17737907
1	ribosomal protein S6, isoform B [Drosophila melanogaster]	9	8.44991e-12	28389.9	17737290
1	CG5214 [Drosophila melanogaster]	7	4.44089e-15	49892.4	24645909
1	lethal (2) 01289, isoform H [Drosophila melanogaster]	7	7.77156e-15	96977.5	281360224
1	lethal (2) 01289, isoform K [Drosophila melanogaster]	7	7.57949e-12	201411	386767166
1	ribosomal protein L11 [Drosophila melanogaster]	7	4.31435e-10	21099.2	17137026
1	salivary gland secretion 5 [Drosophila melanogaster]	7	2.51035e-09	18808.2	17738017
1	ribosomal protein L6, isoform A [Drosophila melanogaster]	6	1.88893e-11	27680.6	24651668
1	ribosomal protein L19, isoform A [Drosophila melanogaster]	5	1e-30	23983.4	17136322
1	lethal (2) 01289, isoform J [Drosophila melanogaster]	5	6.66134e-15	158551	281360230
1	ribosomal protein L22 [Drosophila melanogaster]	5	5.10703e-14	30591.9	17137152
1	ribosomal protein S3 [Drosophila melanogaster]	5	1.47882e-12	27453.6	17136324
1	FK506-binding protein 1 [Drosophila melanogaster]	5	1.43474e-11	39319.5	24647110
1	ribosomal protein L18A [Drosophila melanogaster]	5	3.04243e-07	21016.4	17647885
1	ribosomal protein L17, isoform B [Drosophila melanogaster]	5	3.0695e-07	21579.4	24640204
1	upheld, isoform E [Drosophila melanogaster]	4	3.95394e-08	44808.2	62473677
1	CG3995 [Drosophila melanogaster]	4	4.14034e-08	37432.1	24647582
1	ribosomal protein L13A [Drosophila melanogaster]	4	7.35347e-08	23632.2	21357053
1	beta-Tubulin at 56D, isoform B [Drosophila melanogaster]	4	1.0499e-07	50115.2	24655737
1	ribosomal protein S18, isoform B [Drosophila melanogaster]	4	4.21737e-06	17600.7	24656100
1	ribosomal protein L12, isoform A [Drosophila melanogaster]	3	3.38285e-12	17662.5	17864452
1	nucleoplasmin [Drosophila melanogaster]	3	2.08706e-09	16985.4	17738283
1	lost, isoform A [Drosophila melanogaster]	3	5.79423e-09	59706.3	21355167
1	ran, isoform B [Drosophila melanogaster]	3	1.17961e-08	24692.7	24641219
1	wings up A, isoform B [Drosophila melanogaster]	3	2.16451e-08	24410.1	24642959
1	ribosomal protein L27 [Drosophila melanogaster]	3	8.01343e-07	15892.9	24650124
1	ribosomal protein S15Ab [Drosophila melanogaster]	3	1.5285e-06	14731.9	24652557
1	ribosomal protein L31, isoform C [Drosophila melanogaster]	3	1.63228e-06	14523.7	24652129
1	wings up A, isoform C [Drosophila melanogaster]	3	3.53273e-05	24642.1	17737363
1	ribosomal protein L34b, isoform B [Drosophila melanogaster]	2	1.16193e-10	18419.5	24645341
1	tropomyosin 1, isoform L [Drosophila melanogaster]	2	1.50939e-10	32479.7	45553375
1	ribosomal protein S15, isoform A [Drosophila melanogaster]	2	1.66239e-10	17026.2	19922390
1	ribosomal protein S15Aa, isoform C [Drosophila melanogaster]	2	2.0179e-10	14761.9	24641747
1	ribosomal protein L32, isoform C [Drosophila melanogaster]	2	4.35237e-10	17419.4	24651273
1	ribosomal protein LP2, isoform A [Drosophila melanogaster]	2	8.50224e-10	11750	17647887
1	lethal (2) 01289, isoform A [Drosophila melanogaster]	2	4.20731e-09	97357.6	24586060
1	larval serum protein 1 alpha [Drosophila melanogaster]	2	5.18486e-09	98801.9	24641542
1	myosin alkali light chain 1, isoform A [Drosophila melanogaster]	2	3.69719e-08	17521.7	17136338
1	CG3744, isoform C [Drosophila melanogaster]	2	7.57419e-08	117980	45553511
1	stress-sensitive B, isoform C [Drosophila melanogaster]	2	9.23873e-07	34192.8	24641090
1	ribosomal protein S30, isoform A [Drosophila melanogaster]	2	8.61336e-06	14575.8	24648549
1	ribosomal protein S16 [Drosophila melanogaster]	2	2.9062e-05	16764.2	19922746
1	ribosomal protein S27, isoform A [Drosophila melanogaster]	2	5.21107e-05	9357.85	24649976
1	tropomyosin 1, isoform K [Drosophila melanogaster]	2	0.00087462	54552.5	45553377
1	gelsolin, isoform B [Drosophila melanogaster]	2	0.000974158	88319.9	24643856
1	histone H2A variant [Drosophila melanogaster]	1	2.05391e-13	14972.3	17738227
1	CG3800, isoform A [Drosophila melanogaster]	1	5.13034e-12	17602.8	24658883
1	adenine nucleotide translocase 2, isoform A [Drosophila melanogaster]	1	1.1813e-09	33722.4	17737302
1	CG15784 [Drosophila melanogaster]	1	9.7714e-09	62291.5	24639869
1	ribosomal protein L35, isoform B [Drosophila melanogaster]	1	1.8931e-08	14440.6	24639917
1	CG10911 [Drosophila melanogaster]	1	1.95528e-08	37626.2	24654749
1	ribosomal protein S5b, isoform A [Drosophila melanogaster]	1	3.69804e-08	25700.3	21357837
1	ribosomal protein S5a [Drosophila melanogaster]	1	7.16339e-07	25418.3	17647897
1	tropomyosin 1, isoform Q [Drosophila melanogaster]	1	1.03207e-06	29191	386765839
1	pyruvate kinase, isoform A [Drosophila melanogaster]	1	3.51712e-06	57404	28571814
1	CG9775, isoform A [Drosophila melanogaster]	1	4.74413e-06	46101.1	24644038
1	thiolase [Drosophila melanogaster]	1	9.25072e-06	50609.5	17137578
1	polyA-binding protein, isoform G [Drosophila melanogaster]	1	1.21177e-05	69881.7	24654810
1	Dodeca-satellite-binding protein 1, isoform C [Drosophila melanogaster]	1	1.32782e-05	144188	24655003
1	bicaudal, isoform A [Drosophila melanogaster]	1	3.65912e-05	17727.3	17136698
1	CG34294 [Drosophila melanogaster]	1	4.17736e-05	15324.7	161078693
1	ribosomal protein S29 [Drosophila melanogaster]	1	0.000104863	6586.21	24645515
1	suppressor of variegation 3-9, isoform B [Drosophila melanogaster]	1	0.000179145	51452.6	24647046
1	starry night, isoform A [Drosophila melanogaster]	1	0.000277367	396894	221330158
1	CG7920 [Drosophila melanogaster]	1	0.000409905	51821.6	21358615
1	ribosomal protein S20 [Drosophila melanogaster]	1	0.000576439	13479.3	17738077
1	CG1544, isoform A [Drosophila melanogaster]	1	0.000960823	103570	24651589
1	CG33012, isoform A [Drosophila melanogaster]	1	0.000996233	99075.6	28573377

### Sheet: beadsonly Control
	Reference		P (pro)	MW	Accession	Peptide
1	ATP synthase-beta, isoform A [Drosophila melanogaster]		4.17633e-11	54074.5	24638766	6
2	actin 42A [Drosophila melanogaster]		9.21552e-11	41796.8	17647133	3
3	ATP synthase, subunit d, isoform B [Drosophila melanogaster]		1.84686e-09	20188.2	24648125	3
4	wings up A, isoform A [Drosophila melanogaster]		2.36206e-09	24474.3	24642961	2
5	tropomyosin 1, isoform E [Drosophila melanogaster]		2.40955e-09	80004.4	45551900	2
6	bellwether [Drosophila melanogaster]		5.56495e-08	59384.5	24658560	1
7	stunted, isoform A [Drosophila melanogaster]		8.08337e-08	6786.54	17864256	1
8	lethal (1) G0230 [Drosophila melanogaster]		8.23521e-08	16717.7	18858089	2
9	ATPase coupling factor 6, isoform A [Drosophila melanogaster]		5.79436e-07	11928.3	17137260	1
10	tropomyosin 1, isoform N [Drosophila melanogaster]		5.4773e-06	32737.9	281361832	1
11	ATP synthase-gamma chain, isoform A [Drosophila melanogaster]		7.86918e-06	32850.1	24651125	1
12	tropomyosin 2, isoform A [Drosophila melanogaster]		6.29737e-05	32786.5	28571726	1
13	Ubiquitin-5E [Drosophila melanogaster]		6.56897e-05	59993.5	24640086	1
14	thioredoxin peroxidase 1, isoform B [Drosophila melanogaster]		8.12535e-05	21724	24641739	1
15	elongation factor 1alpha48D, isoform A [Drosophila melanogaster]		0.000158265	50275.5	17137572	1
16	CG14540 [Drosophila melanogaster]		0.000160837	68503.5	24650208	1
17	troponin C at 47D [Drosophila melanogaster]		0.000872941	17871.5	17136890	1
18	CG6129 [Drosophila melanogaster]		0.000887651	232526	28571853	1

### Sheet: IgG_ Only Control
	Reference	P (pro)	MW	Accession	Peptide
1	actin 42A [Drosophila melanogaster]	2.97885e-10	41796.8	17647133	6
2	wings up A, isoform A [Drosophila melanogaster]	1.09881e-09	24474.3	24642961	1
3	ribosomal protein S8, isoform C [Drosophila melanogaster]	2.6618e-09	23744.9	24651181	2
4	tropomyosin 1, isoform N [Drosophila melanogaster]	1.505e-08	32737.9	281361832	1
5	ribosomal protein S23 [Drosophila melanogaster]	3.2654e-08	16006.8	22024141	1
6	tropomyosin 2, isoform A [Drosophila melanogaster]	5.91859e-08	32786.5	28571726	2
7	ATP synthase-beta, isoform A [Drosophila melanogaster]	3.1196e-07	54074.5	24638766	8
8	ribosomal protein S11, isoform C [Drosophila melanogaster]	5.61058e-07	18093.9	24652922	1
9	tropomyosin 1, isoform E [Drosophila melanogaster]	9.64809e-07	80004.4	45551900	2
10	bellwether [Drosophila melanogaster]	2.74354e-06	59384.5	24658560	2
11	ribosomal protein L23 [Drosophila melanogaster]	7.92139e-06	14927	17647883	1
12	ATPase coupling factor 6, isoform A [Drosophila melanogaster]	8.19147e-06	11928.3	17137260	1
13	ribosomal protein S3A, isoform F [Drosophila melanogaster]	1.97447e-05	30321.1	386763373	1
14	ribosomal protein L36, isoform B [Drosophila melanogaster]	2.9107e-05	13493.7	24638917	1
15	ribosomal protein S25, isoform A [Drosophila melanogaster]	4.87841e-05	13193.4	24645865	1
16	straightjacket, isoform D [Drosophila melanogaster]	0.000448742	142240	386767895	1
17	anaphase promoting complex 7, isoform A [Drosophila melanogaster]	0.000484768	70296.7	45549321	1
18	RNA-binding protein 4F, isoform B [Drosophila melanogaster]	0.000654063	106674	45554213	1

### Sheet: Bdwf-Polyclonal Antibody IP
Reference	P (pro)	MW	Accession	Peptide
tropomyosin 1, isoform E [Drosophila melanogaster]	5.34017e-13	80004.4	45551900	35
tropomyosin 2, isoform A [Drosophila melanogaster]	1.77303e-12	32786.5	28571726	21
actin 42A [Drosophila melanogaster]	2.88658e-14	41796.8	17647133	17
upheld, isoform M [Drosophila melanogaster]	2.58904e-11	44775.2	386764359	13
ribosomal protein S24 [Drosophila melanogaster]	1.17076e-10	15038.2	20130247	13
ribosomal protein L4 [Drosophila melanogaster]	1.11022e-15	44998.2	24650747	12
ribosomal protein S3A, isoform F [Drosophila melanogaster]	1.31339e-12	30321.1	386763373	12
ribosomal protein L7A, isoform A [Drosophila melanogaster]	1.11022e-15	30712.7	24640138	11
actin 57B, isoform A [Drosophila melanogaster]	2.22045e-15	41807.8	17647135	11
ribosomal protein S8, isoform C [Drosophila melanogaster]	2.12053e-13	23744.9	24651181	11
ribosomal protein S7, isoform D [Drosophila melanogaster]	2.22045e-14	22156.3	45553763	10
ribosomal protein S14a, isoform B [Drosophila melanogaster]	1.44329e-14	16254.7	17975579	9
ribosomal protein L3, isoform A [Drosophila melanogaster]	7.32747e-14	46886.1	17737907	9
ribosomal protein S6, isoform B [Drosophila melanogaster]	8.44991e-12	28389.9	17737290	9
CG5214 [Drosophila melanogaster]	4.44089e-15	49892.4	24645909	7
lethal (2) 01289, isoform H [Drosophila melanogaster]	7.77156e-15	96977.5	281360224	7
wings up A, isoform A [Drosophila melanogaster]	3.79696e-13	24474.3	24642961	7
lethal (2) 01289, isoform K [Drosophila melanogaster]	7.57949e-12	201411	386767166	7
ribosomal protein L11 [Drosophila melanogaster]	4.31435e-10	21099.2	17137026	7
salivary gland secretion 5 [Drosophila melanogaster]	2.51035e-09	18808.2	17738017	7
ribosomal protein S11, isoform C [Drosophila melanogaster]	4.71845e-13	18093.9	24652922	6
ribosomal protein L6, isoform A [Drosophila melanogaster]	1.88893e-11	27680.6	24651668	6
ribosomal protein L19, isoform A [Drosophila melanogaster]	1e-30	23983.4	17136322	5
lethal (2) 01289, isoform J [Drosophila melanogaster]	6.66134e-15	158551	281360230	5
ribosomal protein L23 [Drosophila melanogaster]	3.21965e-14	14927	17647883	5
ribosomal protein L22 [Drosophila melanogaster]	5.10703e-14	30591.9	17137152	5
ribosomal protein S3 [Drosophila melanogaster]	1.47882e-12	27453.6	17136324	5
ribosomal protein S23 [Drosophila melanogaster]	2.73781e-12	16006.8	22024141	5
FK506-binding protein 1 [Drosophila melanogaster]	1.43474e-11	39319.5	24647110	5
troponin C at 47D [Drosophila melanogaster]	5.58299e-09	17871.5	17136890	5
ribosomal protein L18A [Drosophila melanogaster]	3.04243e-07	21016.4	17647885	5
ribosomal protein L17, isoform B [Drosophila melanogaster]	3.0695e-07	21579.4	24640204	5
ribosomal protein L36, isoform B [Drosophila melanogaster]	1.465e-08	13493.7	24638917	4
upheld, isoform E [Drosophila melanogaster]	3.95394e-08	44808.2	62473677	4
CG3995 [Drosophila melanogaster]	4.14034e-08	37432.1	24647582	4
ribosomal protein L13A [Drosophila melanogaster]	7.35347e-08	23632.2	21357053	4
beta-Tubulin at 56D, isoform B [Drosophila melanogaster]	1.0499e-07	50115.2	24655737	4
ribosomal protein S18, isoform B [Drosophila melanogaster]	4.21737e-06	17600.7	24656100	4
elongation factor 1alpha48D, isoform A [Drosophila melanogaster]	2.57841e-05	50275.5	17137572	4
ribosomal protein L12, isoform A [Drosophila melanogaster]	3.38285e-12	17662.5	17864452	3
nucleoplasmin [Drosophila melanogaster]	2.08706e-09	16985.4	17738283	3
lost, isoform A [Drosophila melanogaster]	5.79423e-09	59706.3	21355167	3
ran, isoform B [Drosophila melanogaster]	1.17961e-08	24692.7	24641219	3
wings up A, isoform B [Drosophila melanogaster]	2.16451e-08	24410.1	24642959	3
ribosomal protein L27 [Drosophila melanogaster]	8.01343e-07	15892.9	24650124	3
ribosomal protein S15Ab [Drosophila melanogaster]	1.5285e-06	14731.9	24652557	3
ribosomal protein L31, isoform C [Drosophila melanogaster]	1.63228e-06	14523.7	24652129	3
wings up A, isoform C [Drosophila melanogaster]	3.53273e-05	24642.1	17737363	3
ribosomal protein L34b, isoform B [Drosophila melanogaster]	1.16193e-10	18419.5	24645341	2
tropomyosin 1, isoform L [Drosophila melanogaster]	1.50939e-10	32479.7	45553375	2
ribosomal protein S15, isoform A [Drosophila melanogaster]	1.66239e-10	17026.2	19922390	2
ribosomal protein S15Aa, isoform C [Drosophila melanogaster]	2.0179e-10	14761.9	24641747	2
ribosomal protein L32, isoform C [Drosophila melanogaster]	4.35237e-10	17419.4	24651273	2
ribosomal protein LP2, isoform A [Drosophila melanogaster]	8.50224e-10	11750	17647887	2
lethal (2) 01289, isoform A [Drosophila melanogaster]	4.20731e-09	97357.6	24586060	2
larval serum protein 1 alpha [Drosophila melanogaster]	5.18486e-09	98801.9	24641542	2
myosin alkali light chain 1, isoform A [Drosophila melanogaster]	3.69719e-08	17521.7	17136338	2
bellwether [Drosophila melanogaster]	6.80989e-08	59384.5	24658560	2
CG3744, isoform C [Drosophila melanogaster]	7.57419e-08	117980	45553511	2
ATP synthase-beta, isoform A [Drosophila melanogaster]	7.78286e-07	54074.5	24638766	2
stress-sensitive B, isoform C [Drosophila melanogaster]	9.23873e-07	34192.8	24641090	2
thioredoxin peroxidase 1, isoform B [Drosophila melanogaster]	1.41373e-06	21724	24641739	2
ribosomal protein S30, isoform A [Drosophila melanogaster]	8.61336e-06	14575.8	24648549	2
ribosomal protein S16 [Drosophila melanogaster]	2.9062e-05	16764.2	19922746	2
ribosomal protein S27, isoform A [Drosophila melanogaster]	5.21107e-05	9357.85	24649976	2
tropomyosin 1, isoform K [Drosophila melanogaster]	0.00087462	54552.5	45553377	2
gelsolin, isoform B [Drosophila melanogaster]	0.000974158	88319.9	24643856	2
histone H2A variant [Drosophila melanogaster]	2.05391e-13	14972.3	17738227	1
CG3800, isoform A [Drosophila melanogaster]	5.13034e-12	17602.8	24658883	1
adenine nucleotide translocase 2, isoform A [Drosophila melanogaster]	1.1813e-09	33722.4	17737302	1
CG15784 [Drosophila melanogaster]	9.7714e-09	62291.5	24639869	1
ribosomal protein L35, isoform B [Drosophila melanogaster]	1.8931e-08	14440.6	24639917	1
CG10911 [Drosophila melanogaster]	1.95528e-08	37626.2	24654749	1
ribosomal protein S5b, isoform A [Drosophila melanogaster]	3.69804e-08	25700.3	21357837	1
ribosomal protein S5a [Drosophila melanogaster]	7.16339e-07	25418.3	17647897	1
tropomyosin 1, isoform Q [Drosophila melanogaster]	1.03207e-06	29191	386765839	1
pyruvate kinase, isoform A [Drosophila melanogaster]	3.51712e-06	57404	28571814	1
CG9775, isoform A [Drosophila melanogaster]	4.74413e-06	46101.1	24644038	1
thiolase [Drosophila melanogaster]	9.25072e-06	50609.5	17137578	1
polyA-binding protein, isoform G [Drosophila melanogaster]	1.21177e-05	69881.7	24654810	1
Dodeca-satellite-binding protein 1, isoform C [Drosophila melanogaster]	1.32782e-05	144188	24655003	1
ribosomal protein S25, isoform A [Drosophila melanogaster]	3.46808e-05	13193.4	24645865	1
bicaudal, isoform A [Drosophila melanogaster]	3.65912e-05	17727.3	17136698	1
CG34294 [Drosophila melanogaster]	4.17736e-05	15324.7	161078693	1
lethal (1) G0230 [Drosophila melanogaster]	6.51475e-05	16717.7	18858089	1
ribosomal protein S29 [Drosophila melanogaster]	0.000104863	6586.21	24645515	1
suppressor of variegation 3-9, isoform B [Drosophila melanogaster]	0.000179145	51452.6	24647046	1
starry night, isoform A [Drosophila melanogaster]	0.000277367	396894	221330158	1
CG7920 [Drosophila melanogaster]	0.000409905	51821.6	21358615	1
ribosomal protein S20 [Drosophila melanogaster]	0.000576439	13479.3	17738077	1
CG1544, isoform A [Drosophila melanogaster]	0.000960823	103570	24651589	1
CG33012, isoform A [Drosophila melanogaster]	0.000996233	99075.6	28573377	1

### Sheet: DAVID Functional Annot
Category	Term	Count	%	PValue	Genes	List Total	Pop Hits	Pop Total	Fold Enrichment	Bonferroni	Benjamini	FDR
GOTERM_CC_FAT	GO:0022626~cytosolic ribosome	33	48.5294	2.08566e-42	1983067, 1991656, 1986754, 1991248, 1994171, 1983723, 1994274, 1983459, 1987227, 1985537, 1992464, 1973258, 1989435, 1985812, 1992908, 1991733, 1978048, 1975536, 1978988, 1993174, 1988589, 1974515, 1989400, 1987561, 1975204, 1994072, 1977022, 1976637, 1989250, 1978357, 1982020, 1978857, 1990005	58	92	4786	29.5986	1.64767e-40	1.64767e-40	2.21177e-39
KEGG_PATHWAY	dme03010:Ribosome	32	47.0588	5.47102e-41	1983067, 1991656, 1986754, 1991248, 1994171, 1983723, 1994274, 1983459, 1987227, 1985537, 1992464, 1973258, 1989435, 1985812, 1991733, 1978048, 1975536, 1978988, 1993174, 1988589, 1974515, 1989400, 1987561, 1975204, 1994072, 1977022, 1976637, 1989250, 1978357, 1982020, 1978857, 1990005	36	88	2054	20.7475	5.47102e-40	5.47102e-40	3.28518e-38
SP_PIR_KEYWORDS	ribosomal protein	31	45.5882	6.2236e-41	1983067, 1991656, 1986754, 1991248, 1983723, 1994171, 1994274, 1983459, 1987227, 1985537, 1992464, 1973258, 1989435, 1985812, 1992908, 1991733, 1978048, 1975536, 1978988, 1993174, 1988589, 1989400, 1987561, 1975204, 1977022, 1976637, 1989250, 1978357, 1982020, 1978857, 1990005	67	157	12980	38.2527	5.35229e-39	5.35229e-39	6.7111e-38
SP_PIR_KEYWORDS	ribonucleoprotein	29	42.6471	1.49426e-39	1983067, 1991656, 1986754, 1991248, 1983723, 1994171, 1994274, 1983459, 1987227, 1985537, 1973258, 1989435, 1985812, 1991733, 1992908, 1978048, 1975536, 1978988, 1993174, 1988589, 1989400, 1987561, 1977022, 1976637, 1989250, 1978357, 1982020, 1978857, 1990005	67	131	12980	42.8871	1.28506e-37	6.42531e-38	1.6113e-36
GOTERM_CC_FAT	GO:0044445~cytosolic part	33	48.5294	3.37315e-37	1983067, 1991656, 1986754, 1991248, 1994171, 1983723, 1994274, 1983459, 1987227, 1985537, 1992464, 1973258, 1989435, 1985812, 1992908, 1991733, 1978048, 1975536, 1978988, 1993174, 1988589, 1974515, 1989400, 1987561, 1975204, 1994072, 1977022, 1976637, 1989250, 1978357, 1982020, 1978857, 1990005	58	127	4786	21.4415	2.66479e-35	1.33239e-35	3.57711e-34
GOTERM_MF_FAT	GO:0003735~structural constituent of ribosome	33	48.5294	5.08538e-37	1983067, 1991656, 1986754, 1991248, 1994171, 1983723, 1994274, 1983459, 1987227, 1985537, 1992464, 1973258, 1989435, 1985812, 1992908, 1991733, 1978048, 1975536, 1978988, 1993174, 1988589, 1974515, 1989400, 1987561, 1975204, 1994072, 1977022, 1976637, 1989250, 1978357, 1982020, 1978857, 1990005	64	178	7918	22.9366	5.69562e-35	5.69562e-35	5.76468e-34
GOTERM_CC_FAT	GO:0033279~ribosomal subunit	33	48.5294	2.78408e-33	1983067, 1991656, 1986754, 1991248, 1994171, 1983723, 1994274, 1983459, 1987227, 1985537, 1992464, 1973258, 1989435, 1985812, 1992908, 1991733, 1978048, 1975536, 1978988, 1993174, 1988589, 1974515, 1989400, 1987561, 1975204, 1994072, 1977022, 1976637, 1989250, 1978357, 1982020, 1978857, 1990005	58	164	4786	16.6041	2.19942e-31	7.3314e-32	2.95242e-30
GOTERM_CC_FAT	GO:0005840~ribosome	33	48.5294	2.08546e-31	1983067, 1991656, 1986754, 1991248, 1994171, 1983723, 1994274, 1983459, 1987227, 1985537, 1992464, 1973258, 1989435, 1985812, 1992908, 1991733, 1978048, 1975536, 1978988, 1993174, 1988589, 1974515, 1989400, 1987561, 1975204, 1994072, 1977022, 1976637, 1989250, 1978357, 1982020, 1978857, 1990005	58	186	4786	14.6402	1.64751e-29	4.11878e-30	2.21156e-28
GOTERM_MF_FAT	GO:0005198~structural molecule activity	36	52.9412	1.56187e-27	1985371, 1983067, 1991656, 1986754, 1991248, 1994171, 1983723, 1994274, 1975377, 1989863, 1983459, 1987227, 1985537, 1992464, 1973258, 1989435, 1985812, 1992908, 1991733, 1978048, 1975536, 1978988, 1993174, 1988589, 1974515, 1989400, 1975204, 1987561, 1994072, 1977022, 1976637, 1989250, 1978357, 1982020, 1978857, 1990005	64	456	7918	9.76727	1.74929e-25	8.74645e-26	1.7705e-24
GOTERM_BP_FAT	GO:0000022~mitotic spindle elongation	21	30.8824	2.31104e-26	1991733, 1978048, 1975536, 1993174, 1983067, 1991656, 1974515, 1983723, 1994171, 1989400, 1975204, 1994072, 1983459, 1978357, 1982020, 1987227, 1973258, 1978857, 1990005, 1989435, 1985812	62	78	7937	34.4659	8.78194e-24	8.78194e-24	3.19938e-23
GOTERM_BP_FAT	GO:0051231~spindle elongation	21	30.8824	3.07829e-26	1991733, 1978048, 1975536, 1993174, 1983067, 1991656, 1974515, 1983723, 1994171, 1989400, 1975204, 1994072, 1983459, 1978357, 1982020, 1987227, 1973258, 1978857, 1990005, 1989435, 1985812	62	79	7937	34.0296	1.16975e-23	5.84876e-24	4.26156e-23
GOTERM_CC_FAT	GO:0005811~lipid particle	31	45.5882	2.13083e-24	1986754, 1991248, 1994171, 1994274, 1986265, 1980215, 1982604, 1987517, 1990097, 1975374, 1975566, 1985537, 1973258, 1994135, 1985812, 1991733, 1992908, 1978988, 1993174, 1988589, 1994280, 1989205, 1974515, 1989400, 1987132, 1975204, 1994072, 1977022, 1978357, 1990005, 1978857	58	249	4786	10.2732	1.68335e-22	3.36671e-23	2.25967e-21
GOTERM_CC_FAT	GO:0030529~ribonucleoprotein complex	35	51.4706	8.19249e-24	1983067, 1991656, 1986754, 1991248, 1994171, 1983723, 1994274, 1983459, 1987517, 1987227, 1985537, 1992464, 1973258, 1989435, 1985812, 1992908, 1991733, 1978048, 1975536, 1978988, 1993174, 1988589, 1974515, 1989400, 1975204, 1987561, 1987132, 1994072, 1977022, 1976637, 1989250, 1978357, 1982020, 1978857, 1990005	58	379	4786	7.62033	6.47207e-22	1.07868e-22	8.68786e-21
GOTERM_BP_FAT	GO:0006412~translation	34	50	1.06147e-23	1983067, 1991656, 1986754, 1991248, 1988848, 1994171, 1983723, 1994274, 1983459, 1987227, 1985537, 1992464, 1973258, 1989435, 1985812, 1992908, 1991733, 1978048, 1975536, 1978988, 1993174, 1988589, 1974515, 1989400, 1987561, 1975204, 1994072, 1977022, 1976637, 1989250, 1978357, 1982020, 1978857, 1990005	62	520	7937	8.37029	4.03359e-21	1.34453e-21	1.46949e-20
GOTERM_CC_FAT	GO:0005829~cytosol	36	52.9412	5.76088e-23	1983067, 1991656, 1986754, 1991248, 1988848, 1994171, 1983723, 1994274, 1986265, 1983459, 1987227, 1985537, 1992464, 1973258, 1989435, 1985812, 1992908, 1991733, 1978048, 1975536, 1978988, 1993174, 1988589, 1974515, 1989400, 1975204, 1987561, 1994072, 1977022, 1976637, 1991373, 1989250, 1978357, 1982020, 1978857, 1990005	58	437	4786	6.79776	4.55109e-21	6.50156e-22	6.10921e-20
GOTERM_CC_FAT	GO:0043232~intracellular non-membrane-bounded organelle	45	66.1765	6.36341e-21	1975763, 1992405, 1985371, 1983067, 1991656, 1986754, 1991248, 1988848, 1994171, 1983723, 1994274, 1989863, 1983459, 1987517, 1987227, 1985537, 1992464, 1973258, 1989435, 1994135, 1985812, 1976502, 1992908, 1991733, 1978048, 1975536, 1978988, 1975753, 1993174, 1988589, 1991130, 1994280, 1974515, 1989400, 1975204, 1987561, 1994072, 1977022, 1989250, 1976637, 1991373, 1978357, 1982020, 1978857, 199…	58	943	4786	3.93773	5.02709e-19	6.28387e-20	6.74818e-18
GOTERM_CC_FAT	GO:0043228~non-membrane-bounded organelle	45	66.1765	6.36341e-21	1975763, 1992405, 1985371, 1983067, 1991656, 1986754, 1991248, 1988848, 1994171, 1983723, 1994274, 1989863, 1983459, 1987517, 1987227, 1985537, 1992464, 1973258, 1989435, 1994135, 1985812, 1976502, 1992908, 1991733, 1978048, 1975536, 1978988, 1975753, 1993174, 1988589, 1991130, 1994280, 1974515, 1989400, 1975204, 1987561, 1994072, 1977022, 1989250, 1976637, 1991373, 1978357, 1982020, 1978857, 199…	58	943	4786	3.93773	5.02709e-19	6.28387e-20	6.74818e-18
GOTERM_CC_FAT	GO:0022627~cytosolic small ribosomal subunit	16	23.5294	2.34969e-20	1991733, 1992908, 1978988, 1993174, 1983067, 1988589, 1986754, 1974515, 1994274, 1989400, 1977022, 1976637, 1985537, 1990005, 1978857, 1973258	58	38	4786	34.7441	1.85626e-18	2.06251e-19	2.49177e-17
GOTERM_CC_FAT	GO:0022625~cytosolic large ribosomal subunit	17	25	3.47798e-19	1978048, 1975536, 1991656, 1991248, 1983723, 1994171, 1975204, 1987561, 1983459, 1994072, 1989250, 1982020, 1978357, 1987227, 1992464, 1989435, 1985812	58	55	4786	25.5053	2.7476e-17	2.7476e-18	3.68828e-16
GOTERM_BP_FAT	GO:0007052~mitotic spindle organization	21	30.8824	5.38504e-18	1991733, 1978048, 1975536, 1993174, 1983067, 1991656, 1974515, 1983723, 1994171, 1989400, 1975204, 1994072, 1983459, 1978357, 1982020, 1987227, 1973258, 1978857, 1990005, 1989435, 1985812	62	194	7937	13.8574	2.04631e-15	5.11579e-16	7.455e-15
GOTERM_BP_FAT	GO:0007051~spindle organization	21	30.8824	1.02264e-16	1991733, 1978048, 1975536, 1993174, 1983067, 1991656, 1974515, 1983723, 1994171, 1989400, 1975204, 1994072, 1983459, 1978357, 1982020, 1987227, 1973258, 1978857, 1990005, 1989435, 1985812	62	225	7937	11.9482	4.21885e-14	8.43769e-15	1.55431e-13
GOTERM_CC_FAT	GO:0015935~small ribosomal subunit	16	23.5294	4.05554e-16	1991733, 1992908, 1978988, 1993174, 1983067, 1988589, 1986754, 1974515, 1994274, 1989400, 1977022, 1976637, 1985537, 1990005, 1978857, 1973258	58	67	4786	19.7056	3.5083e-14	3.21965e-15	4.66294e-13
GOTERM_BP_FAT	GO:0007010~cytoskeleton organization	26	38.2353	1.05249e-15	1983067, 1991656, 1983723, 1994171, 1989863, 1983459, 1987227, 1973258, 1989435, 1985812, 1976502, 1991733, 1978048, 1975536, 1993174, 1991130, 1994280, 1974515, 1989400, 1975204, 1994072, 1991373, 1982020, 1978357, 1990005, 1978857	62	465	7937	7.15789	3.79696e-13	6.32827e-14	1.38778e-12
GOTERM_CC_FAT	GO:0015934~large ribosomal subunit	17	25	1.53661e-14	1978048, 1975536, 1991656, 1991248, 1983723, 1994171, 1975204, 1987561, 1983459, 1994072, 1989250, 1982020, 1978357, 1987227, 1992464, 1989435, 1985812	58	102	4786	13.7529	1.21037e-12	1.00808e-13	1.62426e-11
GOTERM_BP_FAT	GO:0000226~microtubule cytoskeleton organization	21	30.8824	2.55052e-14	1991733, 1978048, 1975536, 1993174, 1983067, 1991656, 1974515, 1983723, 1994171, 1989400, 1975204, 1994072, 1983459, 1978357, 1982020, 1987227, 1973258, 1978857, 1990005, 1989435, 1985812	62	298	7937	9.02127	9.70335e-12	1.38622e-12	3.53495e-11
GOTERM_BP_FAT	GO:0000278~mitotic cell cycle	22	32.3529	7.15921e-14	1991733, 1978048, 1975536, 1993174, 1983067, 1991656, 1994280, 1974515, 1983723, 1994171, 1989400, 1975204, 1994072, 1983459, 1978357, 1982020, 1987227, 1973258, 1978857, 1990005, 1989435, 1985812	62	358	7937	7.86691	2.72116e-11	3.40139e-12	9.91318e-11
SP_PIR_KEYWORDS	ribosome	9	13.2353	2.91107e-13	1989400, 1978048, 1978988, 1989250, 1982020, 1991248, 1973258, 1989435, 1994274	67	25	12980	69.7433	2.50346e-11	8.34488e-12	3.13904e-10
GOTERM_BP_FAT	GO:0007017~microtubule-based process	22	32.3529	8.48632e-13	1991733, 1978048, 1975536, 1985371, 1993174, 1983067, 1991656, 1974515, 1983723, 1994171, 1989400, 1975204, 1994072, 1983459, 1978357, 1982020, 1987227, 1973258, 1978857, 1990005, 1989435, 1985812	62	406	7937	6.93683	3.22489e-10	3.58321e-11	1.17487e-09
GOTERM_BP_FAT	GO:0000279~M phase	22	32.3529	1.96837e-11	1991733, 1978048, 1975536, 1993174, 1983067, 1991656, 1994280, 1974515, 1983723, 1994171, 1989400, 1975204, 1994072, 1983459, 1978357, 1982020, 1987227, 1973258, 1978857, 1990005, 1989435, 1985812	62	478	7937	5.89196	7.47981e-09	7.47981e-10	2.72499e-08
GOTERM_BP_FAT	GO:0022403~cell cycle phase	22	32.3529	3.96767e-11	1991733, 1978048, 1975536, 1993174, 1983067, 1991656, 1994280, 1974515, 1983723, 1994171, 1989400, 1975204, 1994072, 1983459, 1978357, 1982020, 1987227, 1973258, 1978857, 1990005, 1989435, 1985812	62	496	7937	5.67813	1.50771e-08	1.37065e-09	5.49281e-08
GOTERM_BP_FAT	GO:0022402~cell cycle process	22	32.3529	2.48589e-10	1991733, 1978048, 1975536, 1993174, 1983067, 1991656, 1994280, 1974515, 1983723, 1994171, 1989400, 1975204, 1994072, 1983459, 1978357, 1982020, 1987227, 1973258, 1978857, 1990005, 1989435, 1985812	62	547	7937	5.14873	9.4464e-08	7.872e-09	3.44145e-07
SP_PIR_KEYWORDS	protein biosynthesis	10	14.7059	8.87611e-10	1989400, 1978048, 1978988, 1989250, 1982020, 1991248, 1973258, 1988848, 1989435, 1994274	67	93	12980	20.8313	7.63345e-08	1.90836e-08	9.57138e-07
GOTERM_BP_FAT	GO:0007049~cell cycle	22	32.3529	2.20682e-09	1991733, 1978048, 1975536, 1993174, 1983067, 1991656, 1994280, 1974515, 1983723, 1994171, 1989400, 1975204, 1994072, 1983459, 1978357, 1982020, 1987227, 1973258, 1978857, 1990005, 1989435, 1985812	62	616	7937	4.572	8.3859e-07	6.4507e-08	3.0551e-06
SP_PIR_KEYWORDS	muscle protein	4	5.88235	6.70703e-05	1992405, 1975753, 1991130, 1976502	67	16	12980	48.4328	0.00575163	0.00115298	0.0723002
SP_PIR_KEYWORDS	alternative splicing	12	17.6471	0.000249673	1975763, 1989400, 1986265, 1992405, 1975753, 1990097, 1991373, 1991130, 1985580, 1988848, 1983723, 1976502	67	616	12980	3.77399	0.0212456	0.00357269	0.268901
SP_PIR_KEYWORDS	phosphoprotein	13	19.1176	0.000735113	1991733, 1985371, 1988589, 1982668, 1985580, 1994274, 1989400, 1987821, 1983459, 1989250, 1991373, 1987227, 1994135	67	815	12980	3.09019	0.0612846	0.00899402	0.78985

### Sheet: DAVID converted Gene accession
From	To	Species	Gene Name
24654810	1987132	Drosophila melanogaster	polyA-binding protein
24640138	1982020	Drosophila melanogaster	Ribosomal protein L7A
17647897	1983067	Drosophila melanogaster	Ribosomal protein S5a
17738227	1994135	Drosophila melanogaster	Histone H2A variant
24647046	1988848	Drosophila melanogaster	Suppressor of variegation 3-9
45553763	1985537	Drosophila melanogaster	Ribosomal protein S7
17137578	1989205	Drosophila melanogaster	Dmel_CG4581
17975579	1978988	Drosophila melanogaster	Ribosomal protein S14b; Ribosomal protein S14a
24650747	1991248	Drosophila melanogaster	Ribosomal protein L4
62473677	1976502	Drosophila melanogaster	upheld
24586060	1988625	Drosophila melanogaster	lethal (2) 01289
17137026	1985812	Drosophila melanogaster	Ribosomal protein L11
24641090	1990097	Drosophila melanogaster	stress-sensitive B
17737907	1983723	Drosophila melanogaster	Ribosomal protein L3
24645515	1976637	Drosophila melanogaster	Ribosomal protein S29
17738017	1975377	Drosophila melanogaster	Salivary gland secretion 5
24655737	1985371	Drosophila melanogaster	beta-Tubulin at 56D
45553377	1992405	Drosophila melanogaster	Tropomyosin 1
17737302	1975566	Drosophila melanogaster	Adenine nucleotide translocase 2
24651668	1975204	Drosophila melanogaster	Ribosomal protein L6
24642959	1991130	Drosophila melanogaster	wings up A
17647885	1989435	Drosophila melanogaster	Ribosomal protein L18A
24641542	1982604	Drosophila melanogaster	Larval serum protein 1 alpha
17647887	1989250	Drosophila melanogaster	Ribosomal protein LP2
19922746	1993174	Drosophila melanogaster	Ribosomal protein S16
45553375	1992405	Drosophila melanogaster	Tropomyosin 1
17737290	1989400	Drosophila melanogaster	Ribosomal protein S6
24658883	1982668	Drosophila melanogaster	CCHC-type zinc finger protein CG3800
17136698	1994320	Drosophila melanogaster	bicaudal
24651589	1977236	Drosophila melanogaster	Probable 2-oxoglutarate dehydrogenase E1 component DHKTD1 homolog, mitochondrial
24648549	1974515	Drosophila melanogaster	Ribosomal protein S30
24644038	1981967	Drosophila melanogaster	Dmel_CG9775
20130247	1977022	Drosophila melanogaster	Ribosomal protein S24
21358615	1975374	Drosophila melanogaster	Dmel_CG7920
24643856	1991373	Drosophila melanogaster	Gelsolin
24649976	1986754	Drosophila melanogaster	Ribosomal protein S27
17738283	1975763	Drosophila melanogaster	Nucleoplasmin
24652129	1987227	Drosophila melanogaster	Ribosomal protein L31
28571814	1986265	Drosophila melanogaster	Pyruvate kinase
28573377	1991910	Drosophila melanogaster	Dmel_CG33012
24645909	1980215	Drosophila melanogaster	Dmel_CG5214
24652557	1990005	Drosophila melanogaster	Ribosomal protein S15Ab
24650124	1991656	Drosophila melanogaster	Ribosomal protein L27
19922390	1978857	Drosophila melanogaster	Ribosomal protein S15
24651273	1978048	Drosophila melanogaster	Ribosomal protein L32
24647110	1987821	Drosophila melanogaster	FK506-binding protein 1
24654749	1992595	Drosophila melanogaster	Dmel_CG10911
281360230	1988625	Drosophila melanogaster	lethal (2) 01289
24647582	1978613	Drosophila melanogaster	Dmel_CG3995
17738077	1988589	Drosophila melanogaster	Ribosomal protein S20
24655003	1987517	Drosophila melanogaster	Dodeca-satellite-binding protein 1
24641747	1973258	Drosophila melanogaster	Ribosomal protein S15Aa
17137152	1994171	Drosophila melanogaster	Ribosomal protein L22
21355167	1986653	Drosophila melanogaster	Dmel_CG14648
17136338	1975753	Drosophila melanogaster	Myosin alkali light chain 1
24656100	1991733	Drosophila melanogaster	Ribosomal protein S18
21357053	1987561	Drosophila melanogaster	Ribosomal protein L13A
17647135	1989863	Drosophila melanogaster	Actin 57B
24641219	1994280	Drosophila melanogaster	GTP-binding nuclear protein Ran
281360224	1988625	Drosophila melanogaster	lethal (2) 01289
24645341	1992464	Drosophila melanogaster	Ribosomal protein L34b
24640204	1983459	Drosophila melanogaster	Ribosomal protein L17
221330158	1985580	Drosophila melanogaster	starry night
17136324	1994274	Drosophila melanogaster	Ribosomal protein S3
24639869	1991326	Drosophila melanogaster	Dmel_CG15784
17136322	1975536	Drosophila melanogaster	Ribosomal protein L19
161078693	1975227	Drosophila melanogaster	Dmel_CG34294
17864452	1978357	Drosophila melanogaster	Ribosomal protein L12
17737363	1991130	Drosophila melanogaster	wings up A
21357837	1992908	Drosophila melanogaster	Ribosomal protein S5b
45553511	1987647	Drosophila melanogaster	Dmel_CG3744
24639917	1994072	Drosophila melanogaster	Ribosomal protein L35
